# InsP3R signaling mediates mitochondrial stress-induced longevity through actomyosin-dependent mitochondrial dynamics

**DOI:** 10.1101/2025.08.30.673265

**Authors:** Gaomin Feng, Elizabeth M. Ruark, Alexandra G. Mulligan, Eric K.F. Donahue, Anthony Hoang, Brianne Jacquet-Cribe, Li Peng, Kristopher Burkewitz

## Abstract

Certain forms of mitochondrial impairment confer longevity, while mitochondrial dysfunction arising from aging and disease-associated mutations triggers severe pathogenesis. The adaptive pathways that distinguish benefit from pathology remain unclear. Here we reveal that longevity induced by mitochondrial Complex I/*nuo-6* mutation in *C. elegans* is dependent on the endoplasmic reticulum (ER) Ca^2+^ channel, InsP3R. We find that the InsP3R promotes mitochondrial respiration, but the mitochondrial calcium uniporter is dispensable for both respiration and lifespan extension in Complex I mutants, suggesting InsP3R action is independent of matrix Ca^2+^ flux. Transcriptomic profiling and imaging reveal a previously unrecognized role for the InsP3R in regulating mitochondrial scaling, where InsP3R impairment results in maladaptive hyper-expansion of dysfunctional mitochondrial networks. We reveal a conserved InsP3R signaling axis through which calmodulin and actomyosin remodeling machineries, including Arp2/3, formin FHOD-1, and MLCK, constrain mitochondrial expansion and promote longevity. Disruption of actin remodeling or autophagy mimics InsP3R loss. Conversely, driving fragmentation ameliorates mitochondrial expansion and rescues longevity, supporting a model in which InsP3R-dependent actin remodeling sustains mitochondrial turnover. These findings establish an inter-organelle signaling axis by which ER calcium release orchestrates mitochondrial-based longevity through cytoskeletal effectors.
