## Supplemental Table 1 for "InsP3R signaling mediates mitochondrial stress-induced longevity through actomyosin-dependent mitochondrial dynamics"

### Sheet: lifespan stats
Genotype	Median	% change	Curves different? (Log-rank, Mantel-Cox)	Max lifespan	N (start)	Censors	Deaths	Figure
wild type	15			35	100	24	76	Fig. 1F
nuo-6(qm200)	33	1.2	p<0.0001	48	100	25	75	Fig. 1F
itr-1(sa73)	15			33	100	29	71	Fig. 1F
itr-1(sa73); nuo-6(qm200)	15	0	p=0.5723	24	100	70	30	Fig. 1F
wild type	16			23	100	23	77
nuo-6(qm200)	30	0.875	p<0.0001	40	100	36	64
itr-1(sa73)	16			20	100	10	90
itr-1(sa73); nuo-6(qm200)	13	-0.188	p=0.4639	23	100	75	25
wild type	22			30	101	10	91	Ext. Data Fig. 1F
nuo-6(RNAi)	26	0.182	p<0.0001	44	100	20	80	Ext. Data Fig. 1F
itr-1(sa73)	19			28	100	11	89	Ext. Data Fig. 1F
itr-1(sa73); nuo-6(RNAi)	26	0.368	p<0.0001	46	100	5	95	Ext. Data Fig. 1F
wild type	19			28	90	3	87
nuo-6(RNAi)	30	0.579	p<0.0001	41	100	23	77
itr-1(sa73)	19			27	100	16	84
itr-1(sa73); nuo-6(RNAi)	28	0.474	p<0.0001	39	100	12	88
wild type	17			23	102	23	79	Ext. Data Fig. 1G
age-1(hx546)	25	0.471	p<0.0001	36	100	26	74	Ext. Data Fig. 1G
itr-1(sa73)	17			25	100	10	90	Ext. Data Fig. 1G
itr-1(sa73); age-1(hx546)	19	0.118	p<0.0001	37	100	7	93	Ext. Data Fig. 1G
wild type	16			26	100	18	82
age-1(hx546)	22	0.375	p<0.0001	40	100	22	78
itr-1(sa73)	14			22	100	9	91
itr-1(sa73); age-1(hx546)	18	0.286	p<0.0001	37	100	17	83
wild type AL	22			36	150	32	118
wild type DR	36	0.636	p<0.0001	45	150	105	45
itr-1(sa73) AL	12			28	150	63	87
itr-1(sa73) DR	23	0.917	p<0.0001	38	150	89	61
wild type AL	24			38	150	77	73	Ext. Data Fig. 1H
wild type DR	38	0.583	p<0.0001	50	150	135	15	Ext. Data Fig. 1H
itr-1(sa73) AL	19			33	150	65	85	Ext. Data Fig. 1H
itr-1(sa73) DR	26	0.368	p<0.0001	44	150	75	75	Ext. Data Fig. 1H
wild type	17			27	100	24	76	Ext. Data Fig. 1I
nuo-6(qm200)	30	0.765	p<0.0001	40	101	52	49	Ext. Data Fig. 1I
eft-3p IP3 sponge	15			29	100	48	52	Ext. Data Fig. 1I
eft-3p IP3 sponge; nuo6	21	0.4	p<0.0001	29	100	49	51	Ext. Data Fig. 1I
wild type	14			26	100	58	42
nuo-6(qm200)	30	1.143	p<0.0001	46	99	45	54
eft3 sponge	14			20	100	62	38
eft3 sponge; nuo6	20	0.429	p<0.0001	28	99	54	45
wild type	15			23	100	47	53
nuo-6(qm200)	25	0.667	p<0.0001	43	100	20	80
mcu-1(ju1154)	13			23	100	38	62
mcu-1(ju1154); nuo-6(qm200)	23	0.769	p<0.0001	39	100	36	64
wild type	16			24	100	33	67	Fig. 2L
nuo-6(qm200)	22	0.375	p<0.0001	38	100	38	62	Fig. 2L
mcu-1(ju1154)	14			26	100	44	56	Fig. 2L
mcu-1(ju1154); nuo-6(qm200)	24	0.714	p<0.0001	38	100	24	76	Fig. 2L
wild type	18			28	100	51	49
nuo-6(qm200)	20	0.111	p=0.0236	34	100	34	66
itr-1(sa73)	16			24	103	9	94
itr-1(sa73); nuo-6(qm200)	16	0	p=0.0967	28	108	58	50
mcu-1(ju1154)	20			24	100	55	45
mcu-1(ju1154); nuo-6(qm200)	22	0.1	p=0.0056	42	100	23	77
wild type	21			33	100	14	86
nuo-6(qm200)	27	0.286	p<0.0001	43	100	68	32
cmd-1(RNAi)	19			27	100	36	64
cmd-1(RNAi); nuo-6(qm200)	23	0.211	p=0.0003	35	100	57	43
tax-6(RNAi)	25			39	100	65	35
tax-6(RNAi); nuo-6(qm200)	29	0.16	p=0.0981	44	100	81	19
unc-43(RNAi)	23			29	100	22	78
unc-43(RNAi); nuo-6(qm200)	29	0.261	p<0.0001	45	100	68	32
wild type	20			26	100	6	94	Fig. 5A Ext. Data Fig. 5A Ext. Data Fig. 5B
nuo-6(qm200)	26	0.3	p<0.0001	37	100	66	34	Fig. 5A Ext. Data Fig. 5A Ext. Data Fig. 5B
cmd-1(RNAi)	18			26	100	28	72	Fig. 5A
cmd-1(RNAi); nuo-6(qm200)	20	0.1111	p=0.0023	28	100	61	39	Fig. 5A
tax-6(RNAi)	24			30	100	83	17	Ext. Data Fig. 5A
tax-6(RNAi); nuo-6(qm200)	32	0.333	p=0.0031	48	100	70	30	Ext. Data Fig. 5A
unc-43(RNAi)	22			32	100	6	94	Ext. Data Fig. 5B
unc-43(RNAi); nuo-6(qm200)	26	0.182	<0.0001	44	100	64	36	Ext. Data Fig. 5B
wild type	22			30	100	13	87	Fig. 6A Fig. 6B Fig. 6C
nuo-6(qm200)	26	0.182	p<0.0001	45	97	32	65	Fig. 6A Fig. 6B Fig. 6C
arx-2(RNAi)	10			16	100	56	44	Fig. 6A
arx-2(RNAi); nuo-6	10	0	p=0.932	22	100	8	92	Fig. 6A
arx-4(RNAi)	14			16	100	43	57	Fig. 6B
arx-4(RNAi); nuo-6	12	-0.143	p=0.0757	18	100	33	67	Fig. 6B
fhod-1(RNAi)	22			34	100	5	95	Fig. 6C
fhod-1(RNAi); nuo-6	24	0.091	p=0.193	38	100	63	37	Fig. 6C
wild type	25			34	100	8	92
nuo-6(qm200)	29	0.16	p<0.0001	45	100	43	57
arx-2(RNAi)	11			15	200	149	51
arx-2(RNAi); nuo-6	9	-0.182	p=0.0043	19	195	12	183
arx-4(RNAi)	15			19	200	74	126
arx-4(RNAi); nuo-6	13	-0.133	p=0.0772	25	191	51	140
fhod-1(RNAi)	23			34	100	14	86
fhod-1(RNAi); nuo-6	19	-0.174	p=0.5179	37	200	135	65
wild type	20			32	100	7	93	Fig. 6D
nuo-6(qm200)	29	0.45	p<0.0001	47	80	31	49	Fig. 6D
cdc-42(RNAi)	14			20	100	70	30	Fig. 6D
cdc-42(RNAi);nuo-6(qm200)	19	0.357	p<0.0001	29	67	47	20	Fig. 6D
wsp-1(RNAi)	18			24	100	31	69
wsp-1(RNAi);nuo-6(qm200)	25	0.389	p<0.0001	28	64	34	30
wild type	20			28	100	10	90	Fig. 6E
nuo-6(qm200)	29	0.45	p<0.0001	51	80	29	51	Fig. 6E
cdc-42(RNAi)	14			20	125	85	40
cdc-42(RNAi);nuo-6(qm200)	20	0.429	p<0.0001	28	125	49	76
wsp-1(RNAi)	20			26	100	12	88	Fig. 6E
wsp-1(RNAi);nuo-6(qm200)	24	0.2	p<0.0001	31	105	64	41	Fig. 6E
wild type	18			26	139	11	128
nuo-6(qm200)	29	0.611	p<0.0001	45	132	59	73
mlck-1(RNAi)	18			24	139	89	50
mlck-1(RNAi); nuo-6(qm200)	23	0.278	p<0.0001	29	136	94	42
wild type	20			30	100	6	94	Fig. 6F
nuo-6(qm200)	28	0.4	p<0.0001	48	100	39	61	Fig. 6F
mlck-1(RNAi)	16			24	100	60	40	Fig. 6F
mlck-1(RNAi); nuo-6(qm200)	22	0.375	p<0.0001	30	100	66	34	Fig. 6F
wild type	21			31	121	13	108	Ext. Data Fig. 6
age-1(hx546)	35	0.667	p<0.0001	47	137	39	98	Ext. Data Fig. 6
mlck-1(rnai)	15			21	217	166	51	Ext. Data Fig. 6
mlck-1(rnai); age-1(hx546)	31	1.067	p<0.0001	40	223	106	117	Ext. Data Fig. 6
wild type	21			30	120	10	110
age-1(hx546)	32	0.524	p<0.0001	41	120	21	99
mlck-1(rnai)	15			21	119	102	17
mlck-1(rnai); age-1(hx546)	30	1	p<0.0001	41	119	54	65
wild type	22			28	100	17	83	Fig. 7D
nuo-6(qm200)	22	0	p<0.0001	48	100	63	37	Fig. 7D
itr-1(sa73)	18			26	100	36	64	Fig. 7D
itr-1(sa73); nuo-6(qm200)	18	0	p=0.1267	34	100	37	63	Fig. 7D
fzo-1 (RNAi)	22			34	100	11	89	Fig. 7E
fzo-1 (RNAi); nuo-6(qm200)	24	0.091	p<0.0001	42	100	36	64	Fig. 7E
fzo-1 (RNAi); itr-1(sa73)	16			26	100	28	72	Fig. 7E
fzo-1 (RNAi); itr-1(sa73); nuo-6(qm200)	20	0.25	p<0.0001	39	100	16	84	Fig. 7E
eat-3 RNAi	20			35	100	14	86	Ext. Data Fig. 7C
eat-3 RNAi; nuo-6(qm200)	32	0.6	p<0.0001	44	100	10	90	Ext. Data Fig. 7C
eat-3 RNAi; itr-1(sa73)	18			37	100	7	93	Ext. Data Fig. 7C
eat-3 RNAi; itr-1(sa73); nuo-6(qm200)	20	0.111	p=0.0187	44	100	4	96	Ext. Data Fig. 7C
wild type	22			28	100	2	98
nuo-6(qm200)	24	0.091	p<0.0001	48	100	53	47
itr-1(sa73)	18			24	100	7	93
itr-1(sa73); nuo-6(qm200)	18	0	p=0.017	30	100	37	63
fzo-1 (RNAi)	20			36	100	18	82
fzo-1 (RNAi); nuo-6(qm200)	27	0.35	p<0.0001	45	100	20	80
fzo-1 (RNAi); itr-1(sa73)	18			24	100	5	95
fzo-1 (RNAi); itr-1(sa73); nuo-6(qm200)	20	0.111	p<0.0001	42	118	11	107
drp-1(RNAi)	22			32	100	5	95	Ext. Data Fig. 7D
drp-1(RNAi); nuo-6(qm200)	26	0.182	p<0.0001	42	100	32	68	Ext. Data Fig. 7D
drp-1(RNAi); itr-1(sa73)	16			30	100	24	76	Ext. Data Fig. 7D
drp-1(RNAi); itr-1(sa73); nuo-6(qm200)	16	0	p=0.6001	30	100	37	63	Ext. Data Fig. 7D
wild type	22			30	100	10	90
nuo-6(qm200)	30	0.364	p<0.0001	48	100	35	65
itr-1(sa73)	18			23	100	13	87
itr-1(sa73); nuo-6(qm200)	16	-0.111	p=0.0802	25	100	47	53
fzo-1 (RNAi)	24			34	100	11	89
fzo-1 (RNAi); nuo-6(qm200)	32	0.333	p<0.0001	58	100	30	70
fzo-1 (RNAi); itr-1(sa73)	18			25	100	2	98
fzo-1 (RNAi); itr-1(sa73); nuo-6(qm200)	25	0.389	p<0.0001	51	100	18	82
wild type	22			28	101	7	94
nuo-6(qm200)	24	0.091	p<0.0001	40	100	45	55
itr-1(sa73)	20			32	100	9	91
itr-1(sa73); nuo-6(qm200)	20	0	p=0.3847	34	130	50	80
fzo-1 (RNAi)	24			32	100	12	88
fzo-1 (RNAi); nuo-6(qm200)	26	0.083	p<0.0001	44	100	28	72
fzo-1 (RNAi); itr-1(sa73)	18			32	100	5	95
fzo-1 (RNAi); itr-1(sa73); nuo-6(qm200)	24	0.333	p<0.0001	40	150	22	128
wild type	18			27	100	9	91
nuo-6(qm200)	27	0.5	p<0.0001	44	119	62	57
itr-1(sa73)	18			23	100	4	96
itr-1(sa73); nuo-6(qm200)	19	0.056	p=0.0004	35	119	70	49
eat-3 RNAi	23			33	100	69	31
eat-3 RNAi; nuo-6(qm200)	35	0.522	p<0.0001	53	121	13	108
eat-3 RNAi; itr-1(sa73)	18			33	100	13	87
eat-3 RNAi; itr-1(sa73); nuo-6(qm200)	23	0.278	p<0.0001	42	120	6	114
drp-1(RNAi)	21			30	100	3	97
drp-1(RNAi); nuo-6(qm200)	27	0.286	p<0.0001	42	120	42	78
drp-1(RNAi); itr-1(sa73)	16			27	100	20	80
drp-1(RNAi); itr-1(sa73); nuo-6(qm200)	19	0.188	p<0.0001	35	118	57	61
wild type	20			29	100	11	89	Fig. 7F
nuo-6(qm200)	25	0.25	p<0.0001	45	100	62	38	Fig. 7F
lgg-1(RNAi)	19			31	100	6	94	Fig. 7F
lgg-1(RNAi); nuo-6(qm200)	19	0	p=0.1925	36	100	44	56	Fig. 7F
wild type	21			27	100	6	94
nuo-6(qm200)	23	0.095	p=0.0008	45	150	92	58
lgg-1(RNAi)	23			29	100	2	98
lgg-1(RNAi); nuo-6(qm200)	21	-0.087	p=0.6295	33	150	63	87
