## Supplemental Table 3 for "InsP3R signaling mediates mitochondrial stress-induced longevity through actomyosin-dependent mitochondrial dynamics"

### Sheet: C. elegans strains
Name	Genotype	Source
N2 Bristol	wild type	CGC
JT73	itr-1(sa73) IV	CGC
MQ1333	nuo-6(qm200) I	CGC
CZ19982	mcu-1(ju1154) IV	CGC
CW152	gas-1(fc21) X	CGC
TJ1052	age-1(hx546) II	CGC
JJ2586	cox-4(zu476[cox-4::eGFP::3xFLAG]) I	CGC
BUZ25	nuo-6(qm200) I; itr-1(sa73) IV	This study
BUZ33	nuo-6(qm200) I; mcu-1(ju1154) IV	This study
BUZ4	age-1(hx546) II; itr-1(sa73) IV	This study
BUZ26	bugEx2 [vha-6p::MLS::GCaMP7b::unc-54 3'UTR + vha-6p::MLS::mKate2::unc-54 3'UTR]	Burkewitz et al., 2020, Cell Rep.
BUZ34	mcu-1(ji1154) IV; bugEx2 [vha-6p::MLS::GCaMP7b::unc-54 3'UTR + vha-6p::MLS::mKate2::unc-54 3'UTR]	This study
BUZ56	bugIs4 [vha-6p::MLS::GCaMP7b::unc-54 3'UTR + vha-6p::MLS::mKate2::unc-54 3'UTR]	This study
BUZ83	itr-1(sa73) IV; bugIs4 [vha-6p::MLS::GCaMP7b::unc-54 3'UTR + vha-6p::MLS::mKate2::unc-54 3'UTR]	This study
BUZ82	nuo-6(qm200) I; bugIs4 [vha-6p::MLS::GCaMP7b::unc-54 3'UTR + vha-6p::MLS::mKate2::unc-54 3'UTR]	This study
BUZ98	nuo-6(qm200) I; itr-1(sa73) IV; bugIs4 [vha-6p::MLS::GCaMP7b::unc-54 3'UTR + vha-6p::MLS::mKate2::unc-54 3'UTR]	This study
BUZ3	itr-1(sa73) IV; cox-4(zu476[cox-4::eGFP::3xFLAG])	This study
BUZ210	nuo-6(qm200) I; cox-4(zu476[cox-4::eGFP::3xFLAG])	This study
BUZ212	nuo-6(qm200) I; itr-1(sa73) IV; cox-4(zu476[cox-4::eGFP::3xFLAG])	This study
BUZ104	pCol-19-mito::mKate2 (zjuSi47) II; drp-1(or1941[drp-1::GFP])/+ IV	This study - mito::mKate2 is strain SHX377 (Fu et al., 2020, Nat. Commun.); drp-1::GFP is strain EU2917 (Lowry et al., 2015, G3: Bethesda)
BUZ186	itr-1(sa73) IV; drp-1(or1941[drp-1::GFP])+/- IV; pCol-19-mito::mKate2 (zjuSi47) II	This study
FT1197	unc-119(ed3); xnls449[lin-26::lifeAct::GFP + unc-119(+)]	CGC
BUZ158	itr-1(sa73) IV; unc-119(ed3); xnIs449[lin-26::LifeAct::GFP + unc-119(+)]	This study
BUZ259	nuo-6(qm200) I; unc-119(ed3); xnIs449[lin-26::LifeAct::GFP + unc-119(+)]	This study
BUZ274	nuo-6(qm200) I; itr-1(sa73) IV; unc-119(ed3); xnIs449[lin-26::LifeAct::GFP + unc-119(+)]	This study
BUZ117	bugIs6[eft-3p::IP3::supersponge::AID::mKate2]	This study
BUZ300	nuo-6(qm200) I; bugIs6[eft-3p::IP3::supersponge::AID::mKate2]	This study
