## Supplemental Table 4 for "InsP3R signaling mediates mitochondrial stress-induced longevity through actomyosin-dependent mitochondrial dynamics"

### Sheet: Sheet1
RNAi clone	Source	Verified Sequence (using M13F primer)
nuo-6	Ahringer RNAi library	NNNNNNNTCNNNTAGGGCGANTGGGTACCGGGCCCCCCCTCGAGGTCGACGGTATCGATAAGCTTGATTACGAGGATAACGACACAGCTAAAAAAAAACAAAAATCGAGAAAAAGTTGCTTACATTCGGATCTAAAAGTAAATTTAAGAAAACAGATAGATCGAGACGATTAGAAGTCGATTCCGATGGTTGGAGCAAAGAGACCGGATCCTCCGGTTTGTAGAGTTCTTCCTTGTTGACGATCCCACCAAAGAAGCTTTCCATCCAAACATGCTTCATTCGACTTGTCCATTGGGACAAACATAAGACGAGTGTAAATGTAGAAGAGAGCGAAAACGGTTCCGACGTACAGGAATACGGTGCGTGGTGTGAAACGGAAGAACTCGGCTTGAGTCATAT…
cyc-1	Ahringer RNAi library	NNNNNNNNNNNNNAGGGNNNNNGGGTACCGGGCCCCCCCTCGAGGTCGACGGTATCGATAAGCTTGATTCGACGTGGTACGTAATGCAGCGTGCCGTGGTTCAAGGATCTAAAGTAAGTTTTATGTCCTTTCTATTCAAAAACTCCAATTATTATTAGAAGACAATAATTTATGTTGAAATAAACAGTGAATTAATTATCGTATTTTTCAGCGTGGATTGGCGGCCCTTGCCGGAGTCACTGCCGCTTCAGGCATGGGACTCGTTTACGCTTTGGAGAACTCGGTCAGCGCTAGCGGAGACAACGTTCACCCGTACGCTTTACCATGGGCTCACAGCGGACCGTTCTCTTCATTCGACATTGCTTCGTAGGTTCAATTGAGTTTGGATAATGATAAATC…
cco-1	Ahringer RNAi library	NNNNNNNNNNNNNNNNNGGCGATTGGGTACCGGGCCCCCCCTCGAGGTCGACGGTATCGATAAGCTTGATTCGATCGATAATTTTCTTCATTCGAAATCGAATTTATATTTAGTCGCTTTTGATACTTGAGAAATACAATTGTATTTTTCAGATGGCTCAACTTGCTAAGACGGCTGTTGCCGCCCTTTCGAAGAAGCTCGTCGCTCCAGCTGCCGTGGCCCGTCGTACTTTGGCCACTGAAGCCTCGCCAGAAGACTACGGATACTACCCAGATCCACTTGAGCACGCTACCGGACGTGAAAAGAAGATGCTTCTCGCTCGTCTTGCTGGAGATGATGTGAGTTTTTGTTAATAAAATTTAACAATTTTCCCAATAATTTCCAAAGTATACCCCATGA…
atp-3	Ahringer RNAi library	NNNNNNNTNNNNTAGGGCGATTGGGTACCGGGCCCCCCCTCGAGGTCGACGGTATCGATAAGCTTGATTGCCCTTTTTCTCTTGAAATTAGCTTTCAGTTCTTTTTTATCGAATTTCAGTTAAGTTTTTGTACTATTTTATGCGAATTTTTATCCCAAGCAAGCCTCTTTACCTATATTTGACTATTCTTCACGAAAAAGTATGTAAAAATCCACTCTTTATTATTTTTTTCTTAATTAAATTTAAAAAGTTGTTTTAATTAATTCGTTTGCTTGCATACATTTATTAAATTTAAATTTTGCCTAATTTCTTAATTTTGCAGGTAATGGCGCAACTCATGAAACGCGGATTCTCCACGAGCGCTGCTCTCGCTAAGGCTCAGCTGGTGAAGACCCCGAT…
xbp-1	Ahringer RNAi library	NNNNNNNNNNNTATNGGGCGATTGGGTACCGGGCCCCCCCTCGAGGTCGACGGTATCGATAAGCTTGATTGCAAAAGAGAACGACTGAATCATTTGAGTCAGGAGGAGAAAATGGATCGTCGGAAACTTAAAAATCGAGTCGCAGCCCAAAATGCTAGAGACAAAAAGAAGGTTAGTGCTGAATGTTTATCGAACCCTGAAAATAAGTTTAATTCTTGTAGGAAAGATCAGCAAAGATCGAGGATGTGATGCGCGATCTGGTGGAGGAGAACCGCCGGCTCCGCGCTGAAAACGAACGTCTTCGCCGTCAAAATAAAAATCTTATGAACCAGCAGAACGAGTCCGTCATGTATATGGAAGAGAACAACGAAAACTTGATGAACAGCAATGATGCATGCA…
sca-1	Ahringer RNAi library	NNNNNNNNNNNNNNTAGGGCGATTGGGTACCGGGCCCCCCCTCGAGGTCGACGGTATCGATAAGCTTGATTCCGGAGAATCTGTGTCTGTTATCAAGCACACCGACTCTGTGCCAGATCCACGCGCTGTTAACCAGGACAAGAAGAATTGTCTGTTCTCGGGAACCAATGTCGCATCTGGAAAGGCTCGTGGAATCGTCTTCGGAACCGGATTGACCACTGAAATCGGAAAGATCCGTACCGAAATGGCTGAGACCGAGAATGAGAAGACACCACTTCAACAGAAGTTGGACGAATTCGGAGAGCAACTTTCCAAGGTTATCTCTGTTATTTGCGTTGCTGTTTGGGCTATCAACATTGGACATTTCAACGATCCAGCTCACGGTGGATCATGGGTTAA…
cmd-1	Ahringer RNAi library	NNNNNNNNNNNNNTAGGGCGATTGGGTACCGGGCCCCCCCTCGAGGTCGACGGTATCGATAAGCTTGATTTGAGAGAAAAGGTGTTGGTGATTCGCAAACGATACGGCGGCTTCAGATCCCGATTGGTGTGATTTACTTGGTTGTCATCATGGTGACGAACTCTGAAATATGGGAAATTTGATGAAATTTCGAAAAAAAAAGGTCTTGTAAGGACTCACCCTCATAATTGACTTGTCCATCTCCGTCGATATCGGCTTCACGGATCATCTCGTCGACCTCTTCGTCCGTTAGCTTCTCTCCCAAGTTGGTCATGACGTGGCGCAGTTCAGCGGCCGAGATGAAGCCATTTCCGTCCTTGTCGAAAACCTGCAAATAGGAAGATTTGAATGAGATTTTCT…
arx-2	Ahringer RNAi library	NNNNNNNNNNNNNNNGGGCGATTGGGTACCGGGCCCCCCCTCGAGGTCGACGGTATCGATAAGCTTGATTTTTCAGGCGAAATGGATTCGCAAGGGCGAAAGGTGATTGTCGTTGACAACGGAACAGGTGTAAGTTGCAAAATTTTATCCCATTTTATTTTCAAAAATTCTGTATTTGCAGTTCGTCAAATGCGGGTATGCAGGAACCAATTTCCCAGCTCATATATTCCCTTCAATGGTCGGTCGGCCAATCGTGAGATCGACACAAAGAGTTGGAAATATTGAAATTAAGGTAAAACTTTACACAGAAAGGTCTTATAACTGTTTTCTCACAGGATTTGATGGTTGGCGAGGAGTGCTCTCAGCTTCGTCAAATGCTTGATATCAATTATCCCATGG…
tax-6	Ahringer RNAi library	NNNNNNNNNTCNNNTANNNCGATTGGGTACCGGGCCCCCCCTCGAGGTCGACGGTATCGATAAGCTTGATTAATCACAGCATGCAGCGTAGCTATAATATTTCGTTCTATTAAAATGAAGATTATAGTGAATGGGATACCTGTAAAAGTATGAGCACCCTCTAACCGAATTGTGACTAAATTGTTCTGAATTCCTTTCGTTTCCGAAATCTTCAAGTGGGTCTGACCAGAGAAGATCACACATTGGACCAAATGCTGGGGGCTCCTTGAATCTGTCTATCTGAAAGTCAACAAATTAAATAGACATTTAAGATATGGTCGTAATTTCGGATTAAAGTTAAACAGTACTTTAAAACATATAAAACAAACATATACCGTAAATTTTCTCTCAGTATTGCAC…
unc-43	Ahringer RNAi library	GGNNNNNNNNTNNNNTNGGGCGATTGGGTACCGGGCCCCCCCTCGAGGTCGACGGTATCGATAAGCTTGATTTCGTATTCTGAAAATGGGAAAGATGCTCACGTACAAAAACATGAGGCGATTGTCAAAACAGACGATGCAATTGCAGCAAATTAACTCGTTTGTGTATTAGTATATACAACGATGAACACGGAAATAAATGGATATAGAATAACAATTTTGAAAAATTAAAGGTGGAGTAATTTACACATCAATGGGGAAAGTTTTTCTGAGCAGCTCGAAAAAAAAATTAAAATTAAAAAGTGTTCAAGACAGTTATTTAGAATTTGTGAGGCCGAAGAGTAGTATAACGTTTCTCAAAAATCTTCTAACTTACAATCTCAAATTTACTCACAATAG…
arx-4	Ahringer RNAi library	NNNNNNNNNNNNNNAGGGCGATTGGGTACCGGGCCCCCCCTCGAGGTCGACGGTATCGATAAGCTTGATTTCTCCTCCGATCCCTATGCATTTTCAGCCCGTCCATGTTTTTCTTCTTTGAAATCGGATAGTAATTGATATCATTCCACAAATTGTGCCTTAACTATCGCTCTCCATTTTACTGCAATAATTCATTTCATATCAAAATTTCACGAACCTCATAAGAACATTTTACAATCAAAGCAATAAATAAGGTTTTAAAGCGAAAACAGAAAAAAAATATTTGGTAACAATTGTGATAATTTGTACATTTATTGGGTCTGAAAAGTTCTTCCATGGAACGTCTTCTTTTCTCCTTTGACCTCTGGACGTGCCCGATTGAGAACCTTCAAGAAATCA…
fhod-1	Ahringer RNAi library	NNNNNNNNNNNNNNAGGGCGATTGGGTACCGGGCCCCCCCTCGAGGTCGACGGTATCGATAAGCTTGATTACATTGGAAACCAGCGACAGTTGAACAACCGGATGGAATTCCATCATTAAAACAAAAAGGAAGCTTCTGGAATACGGTCGATGGAGCTGTTCCAACATTTGATGCTAAGAAGATTGTACAGTTGTTTGAGACGAAAAAGGAGAAGGAAGCACCGGTCAAGGTAGGAATTATACACCACATTTAGTACAAAAAAATATGTTTTAATTTTCAGAAAGTAGCCGAAACTAAAACTCAAACTCTATCTGTTCTTCCTCTGAAAAGATCGTAAGCCATCAACATTGGTCTAACTAAATTGCCACCGATCAACGTCATCCCTGCAGCAATTATGA…
mlck-1	Ahringer RNAi library	NNNNNNNNNNNNNNNNGGGCGATTGGGTACCGGGCCCCCCCTCGAGGTCGACGGTATCGATAAGCTTGATTGAAAATGGCAATTCTCCGAAAAGGAAAAGTCTATGTTCCGTTAAAGAAGAGAAAGAAATTCCAGCTAAAAAGCAAACAGAAGGCTATAAAACACTGGAAACTACAGAAAATGGAGATATTAGGAGAAAGAGTGCACCAGTCAAACAAGACACATTGACGTGTCAAGACAACTCAAAAGTCACTCCACAGTTGTTAGAAACTGCTCCCAATGGAGAGATCAGAAGGAAAAGCGCTTCGGCAAAAGAAGAAAAATCCGTCAAGCCAGAAGAAGTTATTCGTAAGAAAAGTTCCGCGTCTGTCAAAGAAACAAAAACAGTGGAACTTTCTG…
wsp-1	Ahringer RNAi library	NNNNNNNNTNNNNNAGGGCGATTGGGTACCGGGCCCCCCCTCGAGGTCGACGGTATCGATAAGCTTGATTATCTCATGGATTGGCTCCAGCTCGTCCACCTCCTCCACCACCGTCATCTGGTACCCGTGGAATTGCACCATCAAGACCTTTACCTCAAGTAAGTAACCGGAGAGTGACTTTCTGAAAAAAATTAATTTATATTCAGGCGCCCAACTATGGAACCCCAGAGAATCGACCACATGCGGTTCCACCACCTCCACCCCCTCCACCACCACAATCATTTGGAATGGCTCCGATATCATCCGCAGCTCCTCCACCACCACCTCCTCCACCACCGATGGGATTGCCAGCAGTAGGAGCAGGAGCTCCACCCCCTCCATCTCCACCACCACCTTCAG…
cdc-42	Ahringer RNAi library	NNNNNNNNNNNNNNNNNGGGNNANNGGGTACCGGGCCCCCCCTCGAGGTCGACGGTATCGATAAGCTTGATTAACGACGACGAAAATGTTAAAGAGGAGGTGTCATTGAAAAGAATGATAGTTAATTTGGATGAACTTTTAAAAATTTTCGAGGGGATTATTCGATAAAAATTCGAAAACAGATGAGAAACTATAAACTGCCCTGCTTATCGAAATTCTATACGAAACAATTAAAAAATTCTGGAATCATGCTCATCGAGATTCTACTGGATAAGTTACAGGAGACGAATTGAAGAAAATCATCTTCTATGATGCTGTCAAAAATAACAGCAACCGCTTCTCGTTTGGCATTTTTCAGGGAAATTTAGAAGTATGAGAAGAGTGGAAGTCGGGGGCTAA…
fzo-1	Ahringer RNAi library	NNNNNNNNNNTNNNNAGGGCGATTGGGTACCGGGCCCCCCCTCGAGGTCGACGGTATCGATAAGCTTGATTATAAGGTTCGGCGAGGATTTTTGTCACATATTCTGGAAAAAAAATTTTTTATAACACATCAGTTCCCAGATAAACACTTACGGAACATATCATTCTCCAAATTCCAAATTCTTGACATTAGGCCACCGGTACATCTAGCTTCCAAATCACTGCTCAAACATTTGTCCACAAAGATTGCCAAATCCTCTTTATACTTTGTCATTCCGGAAGAGCTTCCATCGAAAGGTTGTTCAAATCGATCAATTATTGCATCAAGTCGTGCTATTTCTTCAAAGAAATCAGCAGAAACTTTCAGATGAACTTCGGCTCGCAGTTGCTCTGTCTGCTC…
lgg-1	Ahringer RNAi library	NNNNNNNNNNNNNNTAGGGCGATTGGNTACCGGGCCCCCCCTCGAGGTCGACGGTATCGATAAGCTTGATTTGTTATCGAATCGGTCAATCTCTCAAAACCCATGTGATGTCACCTTCATTCACTCTCACTTGTTACACCTTTCTTCTCTCATGGTTCTTTTACGATTTTTCTGTGATTTAAAGTATTTTTATTCCAGTAACCTTCTCTTCACACTAACCTTCGAATCAAAATGAAGTGGGCTTACAAGGAGGAGAACAACTTTGAGAAGCGTCGTGCCGAAGGAGACAAGATCCGCAGAAAGTACCCAGACCGTATTCCAGTGATTGTTGAGAAAGCACCAAAGTCAAAGCTCCATGACTTGGATAAGAAGAAGTACTTGGTCCCATCCGATCTTACT…
eat-3	Ahringer RNAi library	NNNNNNNTNNNNTAGGGCGATTGGGTACCGGGCCCCCCCTCGAGGTCGACGGTATCGATAAGCTTGATTAATGGAGGATCGTGCTGTTCAGGATAAACGATCATGGGATGCTGCATGCAATTTCCTTCACAAGGCTGCATCAGAACGTCTTGCAGCAGTGAAGAAGCAGCTTACTGACGACAGAGGACCGGGTTGGGCATCGAAATGGCTAATGTGGAAGACCCCAACTGCTGATAATCATTATTCATGTGTCATTCAGGACGAGCTTTACTCAATTTTAGGAGCAGATCCAGAGCACAAACAGGCGTTGACTGATGATGATATTACTGTAATCAGAAGAAATATTGAGACGAAAGGCGTACTTGAAGTTCCCACTGAATCGATTAGAAAACAATGGAA…
drp-1	Ahringer RNAi library	NNNNNNNNNNNNTNNGGCGATTGGGTACCGGGCCCCCCCTCGAGGTCGACGGTATCGATAAGCTTGATTCTGGTACGAAAAGAGCTGGCCTTGGTCCTGTCGCGTTTCTAATCGCAGTCAAAATATCCAATTGTGTGAGGTTTTCCAATGGATTGACAGATTCCAAAGATCTTCCGAAGGTATCGTGGAAAATGTAGCATATACGAGCACCTCCGCATAGCTCAGTTGTTTCAATATTGCGGGCAGTTCCTTCGATAGTTGATGTATAAGCAGTTGCGAATCGAGTTATGATTTGAAGAAGTGTTCTGTTCTTATCTTCAACTGGTTCACCGAATGCAACAAGATCCGATTGGCATTGGGCGTTCATGATAGACACGCGGGCTTTCAGTGCAGGAAGAC…
