## Supplemental Table 5 for "InsP3R signaling mediates mitochondrial stress-induced longevity through actomyosin-dependent mitochondrial dynamics"

### Sheet: Sheet1
Resource	Source	Identifier
Antibodies
p-PDH1A rabbit polyclonal Pyruvate Dehydrogenase E1-alpha subunit [p Ser 293] antibody	Novus Biologicals	Cat# NB110-93479SS (lot# O-3)
mouse monoclonal anti-beta actin antibody	abcam	Cat# ab8226 (lot# GR3249122-14)
goat Anti-rabbit IgG, HRP linked antibody	Cell Signaling Technology	Cat# 7074 (lot# 28)
goat anti-mouse IgG, HRP linked antibody	abcam	Cat# ab205719 (lot# GR3279214-2)
PDH E1 alpha rabbit polyclonal	Proteintech	Cat# 18068-1-AP (lot# 00121354)
mouse monoclonal anti-a-tubulin	Sigma Aldrich	Cat# T5168
goat Anti-rabbit IgG, AF488 linked	abcam	Cat# ab150077 (lot# GR3442008-2)
IRDye 680LT goat anti-mouse IgG	LICOR	Cat# 92668020
TaqMan Probes
iscu-1 (Ce02467253_g1)	Applied Biosystems	Cat# 4331182
cco-1/cox-5b (Ce02412619_g1)	Applied Biosystems	Cat# 4448892
atp-3 (Ce02417729_g1)	Applied Biosystems	Cat# 4448892
Bacterial strains
E. coli OP50-1	CGC	WBStrain00041971
E. coli HT115(DE3)	Source Bioscience	WBStrain00041079
Other reagents
Polybead microspheres 0.1 µm	Polyscience	Cat# 0087615
VWR VistaVision Cover Glasses 1.5	VWR	Cat# 16004
Tetramethylrhodamine, Ethyl Ester, Perchlorate (TMRE)	Invitrogen	Cat# T669
Complete Mini Protease Inhibitor Cocktail Tablets	Roche	Cat# 04693124001
PhosStop- phosphatase inhibitor Cocktail Tablets	Roche	Cat# 04906845001
4x Laemmli Sample Buffer	Bio-Rad	Cat# 1610747
4–20% Mini-PROTEAN® TGX Stain-Free™ Protein Gels	Bio-Rad	Cat# 4568094
Precision Plus Protein™ Dual Color Standards	Bio-Rad	Cat# 1610374S
PVDF Transfer Membrane	Thermo Scientific	Cat# 88520
Carbonyl cyanide 4-(trifluoromethoxy)phenylhydrazone (FCCP)	Sigma-Aldrich	Cat# C2920
Sodium azide	Sigma-Aldrich	Cat# S2002
Seahorse XFe96 FluxPaks (XFe96 sensor cartridges and cell culture microplates)	Agilent	Cat# 102601-100
Pierce BCA protein Assay Kit	Thermo Scientific	Cat# 23227
Pierce ECL Western Blotting Substrate	Thermo Scientific	Cat# 32209
RNeasy mini kit	Qiagen	Cat# 74104
Qiagen RNase-Free DNase	Qiagen	Cat# 79254
NEBNext® Ultra™ Directional RNA Library Prep Kit	NEB	Cat# E7420
SuperScript VILO cDNA Synthesis Kit	Invitrogen	Cat# 11754050
TaqMan Gene Expression Master Mix	Applied Biosystems	Cat# 4369016
Qiazol Lysis Reagent	Qiagen	Cat# 79306
NuPAGE MOPS SDS running buffer (20X)	Invitrogen	Cat# NP0001
NuPAGE Bis-Tris Mini Protein Gels 4-12%	Invitrogen	Cat# NP0322BOX
SeeBlue Plus2 Pre-stained protein standard	Invitrogen	Cat# 5925
Deposited data
Raw and analyzed RNA-Seq data	This study	GEO: GSE297429
Software and algorithms
Nikon Elements	Nikon	https://www.microscope.healthcare.nikon.com/products/software/nis-elements
Image J (Fiji)	Schindelin et al., 2012	https://imagej.net/software/fiji/
Wave desktop	Agilent	https://www.agilent.com/en/products/cell-analysis/software-download-for-wave-desktop
WormCat 2.0	Holdorf et al. 2020	http://www.wormcat.com/
Amira	Thermo Fisher	https://www.thermofisher.com/us/en/home/electron-microscopy/products/software-em-3d-vis/amira-software.html
Prism v9/v10	GraphPad	https://www.graphpad.com/features
Image Studio 6.0	LICORbio	https://www.licorbio.com/image-studio
Bio-Rad CFX Manager 3.1	Bio-Rad	https://www.bio-rad.com/en-us/sku/1845000-cfx-manager-software?ID=1845000
